# Circadian Control of Heparan Sulfate Levels Times Phagocytosis of Amyloid Beta Aggregates

**DOI:** 10.1101/2021.05.04.442651

**Authors:** Gretchen T. Clark, Yanlei Yu, Cooper A. Urban, Guo Fu, Chunyu Wang, Fuming Zhang, Robert J. Linhardt, Jennifer M. Hurley

## Abstract

Alzheimer’s Disease (AD) is a neuroinflammatory disease characterized partly by the inability to clear, and subsequent build-up, of amyloid-beta (Aβ). Aβ clearance is regulated by several pathways and has a circadian component. However, the mechanism underlying the circadian clearance of Aβ has not been defined. Myeloid-based phagocytosis, a key mechanism in the metabolism of Aβ, is circadianly-regulated, presenting a potential mechanism for the circadian clearance of Aβ. In this work, we revealed that the phagocytosis of Aβ42 undergoes a daily oscillation that is dependent on the circadian clock. We found the circadian timing of global heparan sulfate proteoglycan (HSPG) biosynthesis was the molecular timer for the clock-controlled phagocytosis of Aβ and that both HSPG binding and Aβ42 aggregation were essential for this oscillation. These data highlight that circadian regulation in immune cells may play a role in the intricate relationship between the circadian clock and AD.

**Graphical Abstract:** 
