## Supplemental Data Tables for "Circadian Control of Heparan Sulfate Levels Times Phagocytosis of Amyloid Beta Aggregates"

### Sheet: Supplemental Table 1
Supplemental Table 1: ECHO analysis of the Aβ42 phagocyotosis assays
	ECHO Model Graph	Amplitude Change Coefficient	Oscillation Type	Initial Amplitude	Radian Frequency	Period	Phase Shift	Hours Shifted	Equilibrium Value	Slope	Tau	P-Value	BH Adj P-Value	BY Adj P-Value
Aβ42		-0.0851759	Forced	0.0129006	0.239462	26.2387	5.23804	4.36457	0.000997257	0.00963671	0.78806	1.60747e-06	6.4299e-06	1.33956e-05
KO Aβ42		0.06687	Damped	0.134615	0.240651	26.1092	9.34999	13.3653	-0.00131547	0.00512522	0.757943	3.94899e-06	7.89798e-06	1.64541e-05
mAβ42		-0.00455913	Harmonic	0.0234074	0.269466	23.3171	7.98974	16.9841	-0.00488946	-0.00845806	0.346345	0.0349958	0.0466611	0.0972107
HepAβ42		0.14057	Damped	0.0842176	0.305439	20.571	5.3712	2.98581	0.00130681	-0.00573571	0.276072	0.0928379	0.0928379	0.193412

### Sheet: Supplemental Table 2
Supplemental Table 2: ECHO analysis of the transcripts and proteins in the PG pathway.
Gene Name	Dataset	Expression Graph	Amplitude Change Coefficient	Oscillation Type	Initial Amplitude	Radian Frequency	Period	Phase Shift	Hours Shifted	Equilibrium Value	Slope	Tau	P-Value	BH Adj P-Value	BY Adj P-Value
NDST2	Protein		-0.122568	Forced	0.00849984	0.256109	24.5332	1.51601	18.6138	0.00381568	-5.98828e-05	0.339717	3.10588e-05	9.52868e-05	0.000884749
HS2ST	Protein		-0.117246	Forced	0.00372593	0.338173	18.5798	-0.126293	0.373456	0.00307252	-0.0001596	0.203989	0.0123744	0.0156393	0.145212
B3gat3	RNA		-0.0355213	Forced	0.561998	0.34324	18.3055	-1.06167	3.09308	-0.200492	-0.0177732	0.435759	9.13159e-08	3.76909e-07	4.15791e-06
Extl1	RNA		0.11498	Damped	0.0158553	0.263391	23.855	5.11443	4.43734	-0.0018954	-0.000212825	0.361148	9.49603e-06	2.20163e-05	0.000242876
Hs3st5	RNA		0.0532818	Damped	0.000472195	0.290601	21.6213	3.74842	8.72249	2.11587e-06	3.68611e-06	0.330192	5.14876e-05	9.73628e-05	0.00107407
Hs6st1	RNA		0.0101821	Harmonic	0.777744	0.330593	19.0058	2.47277	11.526	-0.0124424	0.0133625	0.558787	7.29448e-12	7.72792e-11	8.52514e-10
B4galt1	RNA		0.0760419	Damped	1.75585	0.216365	29.0397	1.01379	24.3542	0.178693	-0.020851	0.457983	1.95744e-08	9.50263e-08	1.04829e-06
Gpc6	RNA		0.0123614	Harmonic	0.000375649	0.340356	18.4606	-0.785938	2.30916	4.2257e-06	-8.35341e-06	0.356386	1.24277e-05	2.78476e-05	0.000307204
B4galnt4	RNA		-0.0297467	Harmonic	0.00137459	0.297784	21.0998	3.04641	10.8695	-0.000500053	1.92812e-05	0.269075	0.000969063	0.00134003	0.0147826
Csgalnact1	RNA		0.0452352	Damped	0.00168099	0.337039	18.6423	5.26884	3.0096	-0.000182549	-2.832e-05	0.442902	5.61015e-08	2.43556e-07	2.68681e-06
Chst7	RNA		0.00426055	Harmonic	0.217014	0.323763	19.4067	2.36252	12.1097	-0.00377741	0.00214095	0.460364	1.65259e-08	8.1539e-08	8.99506e-07
Chst5	RNA		0.0424952	Damped	0.00269027	0.235586	26.6704	3.28976	12.7063	-0.000779472	3.48246e-05	0.327811	5.8304e-05	0.000108759	0.00119979

### Sheet: Supplemental Table 3
Supplemental Table 3: ECHO analysis of lipid receptors and cell cycle proteins.
Function	Gene	Gene Expression Graph	Amplitude Change Coefficient	Oscillation Type	Initial Amplitude	Radian Frequency	Period	Phase Shift	Hours Shifted	Equilibrium Value	Slope	Tau	P-Value	BH Adj P-Value	BY Adj P-Value
Lipid Receptor	Ldlr		0.0500665	Damped	0.168636	0.222562	28.2312	0.697351	25.0979	0.0178457	-0.00251626	0.473858	6.23335e-09	1.12572e-07	1.04525e-06
Lipid Receptor	Lrp6		0.00434427	Harmonic	0.0327188	0.246408	25.4991	3.02217	13.2342	0.00205535	-0.00015714	0.318286	9.5094e-05	0.000235112	0.00218304
Cell Cycle	Cdca5		-0.0346426	Forced	0.0872804	0.351151	17.8931	1.69723	13.0598	0.00425523	-0.00165765	0.2659	0.00111244	0.0018826	0.0174801
Cell Cycle	Chk2		0.123287	Damped	0.112498	0.1309	48	4.00136	17.4318	-0.0104466	-0.000348808	0.445284	4.76136e-08	5.32463e-07	4.94398e-06
Cell Cycle	Cdk2		0.109174	Damped	0.124569	0.144548	43.4677	3.81952	17.0438	-0.01102	-0.000983322	0.439727	6.97278e-08	7.15005e-07	6.6389e-06
Cell Cycle	Cdk1		0.0832066	Damped	0.379484	0.148161	42.4079	3.73888	17.1726	-0.00491667	-0.00241516	0.509576	4.14834e-10	1.52106e-08	1.41232e-07
Cell Cycle	Rad21		0.00445852	Harmonic	0.0247804	0.314123	20.0023	1.47854	15.2954	0.00898966	-0.000426821	0.276219	0.000706739	0.00127142	0.0118052

### Sheet: Supplemental Table 4
Supplemental Table 4: ECHO analysis of the HSPG and CSPG levels in the macrophage cell pellet.
PG Type	Sulfation State	Gene Expression Graph	Amplitude Change Coefficient	Oscillation Type	Initial Amplitude	Radian Frequency	Period	Phase Shift	Hours Shifted	Equilibrium Value	Slope	Tau	P-Value	BH Adj P-Value	BY Adj P-Value
HSPG	Sum, Total		0.0111255	Harmonic	2.51126e-06	0.303264	20.7186	6.36381	20.4527	-3.07002e-07	-1.68032e-07	0.740779	1.3018e-07	1.61796e-07	2.42695e-07
HSPG	TriS		0.0782942	Damped	1.51999e-07	0.319611	19.6588	5.83535	1.4012	-6.54577e-09	-9.65804e-09	0.60048	1.87854e-05	3.75707e-05	9.20483e-05
HSPG	NS6S		0.0246758	Harmonic	8.28789e-09	0.274457	22.8932	5.33227	3.46471	1.12533e-09	1.48884e-10	0.445747	0.00552951	0.00552951	0.0135473
HSPG	NS2S		0.0108161	Harmonic	3.3057e-07	0.303507	20.702	6.30907	20.6167	-3.93298e-08	-1.20268e-08	0.791286	1.71541e-08	1.02925e-07	2.52166e-07
HSPG	NS		0.0314967	Damped	7.38273e-08	0.327024	19.2132	6.40256	18.8482	-8.48825e-09	-3.73951e-09	0.460181	0.00104129	0.00156194	0.00382675
HSPG	6S		-0.00377106	Harmonic	2.91818e-08	0.306782	20.481	6.50331	19.7634	-4.86842e-09	6.59375e-10	0.398449	0.00452207	0.00542649	0.0132949
HSPG	0S		0.0086891	Harmonic	1.9746e-06	0.302252	20.7879	6.38176	20.4618	-2.47025e-07	-1.43371e-07	0.740779	1.3018e-07	3.9054e-07	9.56822e-07
CSPG	2S4S		-0.0284726	Harmonic	7.44873e-08	0.303381	20.7105	6.0722	0.69543	-1.11615e-08	1.87937e-08	0.538748	0.000123548	0.000205914	0.00047017
CSPG	4S6S		-0.00785014	Harmonic	1.43322e-07	0.29641	21.1976	6.64514	19.9765	-2.57213e-08	1.02497e-08	0.723943	2.48771e-07	6.21926e-07	1.42007e-06
CSPG	4S		-0.0254252	Harmonic	1.09873e-05	0.28955	21.6998	6.80914	19.8833	-2.28537e-06	1.1704e-06	0.729555	2.0078e-07	6.21926e-07	1.42007e-06
CSPG	6S		-0.00648805	Harmonic	9.89519e-08	0.30318	20.7242	6.40527	20.3216	-1.79706e-08	9.78982e-09	0.482628	0.000583688	0.00072961	0.00166594
CSPG	0S		-0.00571943	Harmonic	1.39699e-08	0.282174	22.2671	7.40288	18.299	-2.82777e-09	3.52341e-09	0.370389	0.00830783	0.00830783	0.0189696
CSPG	Sum, Total		-0.0251796	Harmonic	1.12966e-05	0.289787	21.6821	6.80058	19.8967	-2.34395e-06	1.21276e-06	0.735167	1.61796e-07	1.61796e-07	2.42695e-07

### Sheet: Supplemental Table 5
Supplemental Table 5: Heparinase concentrations and activities.
Experiment	Heparinase	Protein Concentration (mg/ml)	Activities (U/ml)	Final Treatment Concentration (mg/ml)
All Hep	Hep I	1.34	0.034	Total Hep Treatment 1: 0.2794
All Hep	Hep II	2.8	1.048	Total Hep Treatment 2: 0.5071
All Hep	Hep III	4.48	20.212	Total Hep Treatment 3: 0.9577
Hep I only	Hep I	0.199	0.332	0.02132
Hep III only	Hep 3	0.115	5.305	0.002254

### Sheet: Supplemental Table 6
Supplemental Table 6: Conditions and collision energies for the disaccharide MRM transitions.
Disaccharide	precursor ion (m/z)	production ion (m/z)	collisional energy (V)	tube len (V)
TriSHS	770	690	20	-70
NS6SHS	690	610	20	-75
NS2SHS	690	610	20	-75
TriSCS	405.8	366	20	-70
NSHS	609.8	354	33	-100
2S4SCS	732	652	20	-80
2S6SHS	732	652	20	-80
2S6SCS	732	652	20	-80
4S6SCS	732	652	20	-80
6SHS	652	396	37	-110
2SHS/2SCS	652	157	29	-106
4SCS	652	396	40	-110
6SCS	652	396	31	-110
0SHS	572	396	28	-90
0SHA	572	396	26	-90
0SCS	572	396	28	-90
